# Competition between co-localized gut symbionts underlies inter-individual variation in the honeybee gut microbiota

**DOI:** 10.64898/2026.07.09.737433

**Authors:** Gonçalo Santos-Matos, Jérôme Benedetti, Malick Ndiaye, Jana Počuča, Estelle Pignon, Shrihari Negi, Ryo Miyazaki, Yolanda Schaerli, Macarena Marín Arancibia, Philipp Engel

## Abstract

Microbes in the animal gut compete to colonize spatially restricted host niches. However, whether competition for space drives inter-individual variation among hosts, and which factors determine the outcome of such competition, remain poorly understood. Here, we investigated competitive interactions of the western honeybee gut symbiont *Frischella perrara* with other members of the bee gut microbiota. Shotgun metagenomics analysis of individual bees revealed that *F. perrara* is negatively correlated with a specific species of the genus *Gilliamella*. Co-colonization of microbiota-depleted bees with these two bacteria resulted in their competitive exclusion. The outcome of this competition depended on the relative number of bacteria each bee received and benefited *Gilliamella* when one of the two type VI secretion systems of *F. perrara* was mutated. Using fluorescently tagged strains, high-resolution microscopy, and gut region–specific quantification, we show that both bacteria localize to the same host niche in the ileum of mono-colonized bees, indicating competition in a spatially restricted host niche. Moreover, both microbes protected against infection, promoting bee health. This competition provides an explanatory mechanism underlying variation in the occurrence of *F. perrara* across honeybee colonies and highlights the importance of gut spatial structure and microbial competition in shaping microbiome composition and inter-individual variability.
