## Supplementary Dataset 1 for "Competition between co-localized gut symbionts underlies inter-individual variation in the honeybee gut microbiota"

Var1	Var2	Correlation_Coefficient	p_value
ASV1 Snodgrassella	ASV1 Snodgrassella	1	0
ASV10 Lactobacillus	ASV1 Snodgrassella	0.436790950647663	5.10595453843956e-05
ASV11 Bifidobacterium	ASV1 Snodgrassella	0.500757518044577	2.23962747743024e-06
ASV12 Lactobacillus	ASV1 Snodgrassella	-0.0153501691968013	0.892498666703401
ASV13 Bifidobacterium	ASV1 Snodgrassella	0.161124595735676	0.153346998385084
ASV15 Bartonella	ASV1 Snodgrassella	0.235495596445733	0.035478132315222
ASV2 Gilliamella	ASV1 Snodgrassella	0.639285354513248	1.74656672686332e-10
ASV3 Frischella	ASV1 Snodgrassella	-0.00797430387552646	0.944032164836375
ASV4 Lactobacillus	ASV1 Snodgrassella	0.383058474984448	0.00045313029431378
ASV6 Lactobacillus	ASV1 Snodgrassella	0.783638726925137	8.51150998733911e-18
ASV7 Lactobacillus	ASV1 Snodgrassella	0.244003014646637	0.0291713102752717
ASV8 Lactobacillus	ASV1 Snodgrassella	0.497137650749201	2.71968964002431e-06
ASV9 Lactobacillus	ASV1 Snodgrassella	0.507508039069666	1.54982509338803e-06
ASV1 Snodgrassella	ASV10 Lactobacillus	0.436790950647663	5.10595453843956e-05
ASV10 Lactobacillus	ASV10 Lactobacillus	1	0
ASV11 Bifidobacterium	ASV10 Lactobacillus	0.0391668937306258	0.730140802010479
ASV12 Lactobacillus	ASV10 Lactobacillus	-0.0230692278329539	0.83904358045201
ASV13 Bifidobacterium	ASV10 Lactobacillus	0.802124716896481	3.82101285655161e-19
ASV15 Bartonella	ASV10 Lactobacillus	-0.0712429972568739	0.530012707920624
ASV2 Gilliamella	ASV10 Lactobacillus	0.305725497790589	0.00581885969819011
ASV3 Frischella	ASV10 Lactobacillus	0.23445336544418	0.0363239039109938
ASV4 Lactobacillus	ASV10 Lactobacillus	0.9325131527604	3.03639086587274e-36
ASV6 Lactobacillus	ASV10 Lactobacillus	0.200736767123214	0.0741952262506432
ASV7 Lactobacillus	ASV10 Lactobacillus	0.502949758488712	1.98895385628516e-06
ASV8 Lactobacillus	ASV10 Lactobacillus	0.493094662977914	3.36968000837644e-06
ASV9 Lactobacillus	ASV10 Lactobacillus	0.498787818663772	2.48994534148635e-06
ASV1 Snodgrassella	ASV11 Bifidobacterium	0.500757518044577	2.23962747743024e-06
ASV10 Lactobacillus	ASV11 Bifidobacterium	0.0391668937306258	0.730140802010479
ASV11 Bifidobacterium	ASV11 Bifidobacterium	1	0
ASV12 Lactobacillus	ASV11 Bifidobacterium	-0.0656637807148279	0.562794079933651
ASV13 Bifidobacterium	ASV11 Bifidobacterium	0.0376488479653978	0.740222056401558
ASV15 Bartonella	ASV11 Bifidobacterium	0.763888596758555	1.70456397052498e-16
ASV2 Gilliamella	ASV11 Bifidobacterium	0.350874583506778	0.00141767742879478
ASV3 Frischella	ASV11 Bifidobacterium	-0.0278826909500392	0.806059204193027
ASV4 Lactobacillus	ASV11 Bifidobacterium	0.013279037016357	0.906933622460375
ASV6 Lactobacillus	ASV11 Bifidobacterium	0.397420964989472	0.000261976990492628
ASV7 Lactobacillus	ASV11 Bifidobacterium	0.0612726501104018	0.58925107315815
ASV8 Lactobacillus	ASV11 Bifidobacterium	0.17775313990309	0.114694234617255
ASV9 Lactobacillus	ASV11 Bifidobacterium	0.187706470380486	0.0954487541839642
ASV1 Snodgrassella	ASV12 Lactobacillus	-0.0153501691968013	0.892498666703401
ASV10 Lactobacillus	ASV12 Lactobacillus	-0.0230692278329539	0.83904358045201
ASV11 Bifidobacterium	ASV12 Lactobacillus	-0.0656637807148279	0.562794079933651
ASV12 Lactobacillus	ASV12 Lactobacillus	1	0
ASV13 Bifidobacterium	ASV12 Lactobacillus	0.398320909374615	0.000252924220621071
ASV15 Bartonella	ASV12 Lactobacillus	-0.0514820339066717	0.650172079338199
ASV2 Gilliamella	ASV12 Lactobacillus	-0.0320738061106023	0.777610371756939
ASV3 Frischella	ASV12 Lactobacillus	0.0238530825023459	0.833651654894657
ASV4 Lactobacillus	ASV12 Lactobacillus	-0.0381185392078597	0.737098095018173
ASV6 Lactobacillus	ASV12 Lactobacillus	-0.0657311670574834	0.562392490044036
ASV7 Lactobacillus	ASV12 Lactobacillus	0.241387410921617	0.0310008680456813
ASV8 Lactobacillus	ASV12 Lactobacillus	0.230926763266281	0.0393116911873971
ASV9 Lactobacillus	ASV12 Lactobacillus	0.221663081724294	0.048147078297031
ASV1 Snodgrassella	ASV13 Bifidobacterium	0.161124595735676	0.153346998385084
ASV10 Lactobacillus	ASV13 Bifidobacterium	0.802124716896481	3.82101285655161e-19
ASV11 Bifidobacterium	ASV13 Bifidobacterium	0.0376488479653978	0.740222056401558
ASV12 Lactobacillus	ASV13 Bifidobacterium	0.398320909374615	0.000252924220621071
ASV13 Bifidobacterium	ASV13 Bifidobacterium	1	0
ASV15 Bartonella	ASV13 Bifidobacterium	0.0517314703494466	0.648588847918649
ASV2 Gilliamella	ASV13 Bifidobacterium	0.0837196163108876	0.460317940956656
ASV3 Frischella	ASV13 Bifidobacterium	0.244049943947628	0.0291393349151061
ASV4 Lactobacillus	ASV13 Bifidobacterium	0.781243645119769	1.24448451284327e-17
ASV6 Lactobacillus	ASV13 Bifidobacterium	-0.00130324625337411	0.990845964900371
ASV7 Lactobacillus	ASV13 Bifidobacterium	0.54556814970356	1.66483877446133e-07
ASV8 Lactobacillus	ASV13 Bifidobacterium	0.412915122367378	0.000140988104303708
ASV9 Lactobacillus	ASV13 Bifidobacterium	0.415151070322206	0.000128605357419603
ASV1 Snodgrassella	ASV15 Bartonella	0.235495596445733	0.035478132315222
ASV10 Lactobacillus	ASV15 Bartonella	-0.0712429972568739	0.530012707920624
ASV11 Bifidobacterium	ASV15 Bartonella	0.763888596758555	1.70456397052498e-16
ASV12 Lactobacillus	ASV15 Bartonella	-0.0514820339066717	0.650172079338199
ASV13 Bifidobacterium	ASV15 Bartonella	0.0517314703494466	0.648588847918649
ASV15 Bartonella	ASV15 Bartonella	1	0
ASV2 Gilliamella	ASV15 Bartonella	0.114061180945358	0.313728026878354
ASV3 Frischella	ASV15 Bartonella	-0.0725358352068945	0.522554628510621
ASV4 Lactobacillus	ASV15 Bartonella	-0.0653973960500543	0.564382930398666
ASV6 Lactobacillus	ASV15 Bartonella	0.21475773510258	0.0557473648628204
ASV7 Lactobacillus	ASV15 Bartonella	-0.0602403796674958	0.595551297617772
ASV8 Lactobacillus	ASV15 Bartonella	0.0650111027733528	0.5666907294597
ASV9 Lactobacillus	ASV15 Bartonella	0.0781084330714347	0.491024037103624
ASV1 Snodgrassella	ASV2 Gilliamella	0.639285354513248	1.74656672686332e-10
ASV10 Lactobacillus	ASV2 Gilliamella	0.305725497790589	0.00581885969819011
ASV11 Bifidobacterium	ASV2 Gilliamella	0.350874583506778	0.00141767742879478
ASV12 Lactobacillus	ASV2 Gilliamella	-0.0320738061106023	0.777610371756939
ASV13 Bifidobacterium	ASV2 Gilliamella	0.0837196163108876	0.460317940956656
ASV15 Bartonella	ASV2 Gilliamella	0.114061180945358	0.313728026878354
ASV2 Gilliamella	ASV2 Gilliamella	1	0
ASV3 Frischella	ASV2 Gilliamella	-0.289099387879616	0.00929855038635947
ASV4 Lactobacillus	ASV2 Gilliamella	0.261537103767464	0.0191094568063462
ASV6 Lactobacillus	ASV2 Gilliamella	0.296677962868238	0.00753431974632298
ASV7 Lactobacillus	ASV2 Gilliamella	0.235381522464211	0.0355698930200634
ASV8 Lactobacillus	ASV2 Gilliamella	0.405891997310999	0.000187402520789506
ASV9 Lactobacillus	ASV2 Gilliamella	0.407537186675856	0.000175415277091974
ASV1 Snodgrassella	ASV3 Frischella	-0.00797430387552646	0.944032164836375
ASV10 Lactobacillus	ASV3 Frischella	0.23445336544418	0.0363239039109938
ASV11 Bifidobacterium	ASV3 Frischella	-0.0278826909500392	0.806059204193027
ASV12 Lactobacillus	ASV3 Frischella	0.0238530825023459	0.833651654894657
ASV13 Bifidobacterium	ASV3 Frischella	0.244049943947628	0.0291393349151061
ASV15 Bartonella	ASV3 Frischella	-0.0725358352068945	0.522554628510621
ASV2 Gilliamella	ASV3 Frischella	-0.289099387879616	0.00929855038635947
ASV3 Frischella	ASV3 Frischella	1	0
ASV4 Lactobacillus	ASV3 Frischella	0.274499850736335	0.013736115599921
ASV6 Lactobacillus	ASV3 Frischella	-0.10531470485303	0.352512388895248
ASV7 Lactobacillus	ASV3 Frischella	-0.0427596307594278	0.706465808808352
ASV8 Lactobacillus	ASV3 Frischella	0.0783093569668619	0.489906214009928
ASV9 Lactobacillus	ASV3 Frischella	0.0977770669226967	0.388219557230257
ASV1 Snodgrassella	ASV4 Lactobacillus	0.383058474984448	0.00045313029431378
ASV10 Lactobacillus	ASV4 Lactobacillus	0.9325131527604	3.03639086587274e-36
ASV11 Bifidobacterium	ASV4 Lactobacillus	0.013279037016357	0.906933622460375
ASV12 Lactobacillus	ASV4 Lactobacillus	-0.0381185392078597	0.737098095018173
ASV13 Bifidobacterium	ASV4 Lactobacillus	0.781243645119769	1.24448451284327e-17
ASV15 Bartonella	ASV4 Lactobacillus	-0.0653973960500543	0.564382930398666
ASV2 Gilliamella	ASV4 Lactobacillus	0.261537103767464	0.0191094568063462
ASV3 Frischella	ASV4 Lactobacillus	0.274499850736335	0.013736115599921
ASV4 Lactobacillus	ASV4 Lactobacillus	1	0
ASV6 Lactobacillus	ASV4 Lactobacillus	0.15199008858947	0.178341552848106
ASV7 Lactobacillus	ASV4 Lactobacillus	0.542987511168472	1.95383183600409e-07
ASV8 Lactobacillus	ASV4 Lactobacillus	0.481405456386492	6.16735349176607e-06
ASV9 Lactobacillus	ASV4 Lactobacillus	0.492717144013767	3.43730974778152e-06
ASV1 Snodgrassella	ASV6 Lactobacillus	0.783638726925137	8.51150998733911e-18
ASV10 Lactobacillus	ASV6 Lactobacillus	0.200736767123214	0.0741952262506432
ASV11 Bifidobacterium	ASV6 Lactobacillus	0.397420964989472	0.000261976990492628
ASV12 Lactobacillus	ASV6 Lactobacillus	-0.0657311670574834	0.562392490044036
ASV13 Bifidobacterium	ASV6 Lactobacillus	-0.00130324625337411	0.990845964900371
ASV15 Bartonella	ASV6 Lactobacillus	0.21475773510258	0.0557473648628204
ASV2 Gilliamella	ASV6 Lactobacillus	0.296677962868238	0.00753431974632298
ASV3 Frischella	ASV6 Lactobacillus	-0.10531470485303	0.352512388895248
ASV4 Lactobacillus	ASV6 Lactobacillus	0.15199008858947	0.178341552848106
ASV6 Lactobacillus	ASV6 Lactobacillus	1	0
ASV7 Lactobacillus	ASV6 Lactobacillus	0.0412950382492106	0.716084907162446
ASV8 Lactobacillus	ASV6 Lactobacillus	0.194404822489078	0.0839934800959218
ASV9 Lactobacillus	ASV6 Lactobacillus	0.20064860658356	0.0743250650435196
ASV1 Snodgrassella	ASV7 Lactobacillus	0.244003014646637	0.0291713102752717
ASV10 Lactobacillus	ASV7 Lactobacillus	0.502949758488712	1.98895385628516e-06
ASV11 Bifidobacterium	ASV7 Lactobacillus	0.0612726501104018	0.58925107315815
ASV12 Lactobacillus	ASV7 Lactobacillus	0.241387410921617	0.0310008680456813
ASV13 Bifidobacterium	ASV7 Lactobacillus	0.54556814970356	1.66483877446133e-07
ASV15 Bartonella	ASV7 Lactobacillus	-0.0602403796674958	0.595551297617772
ASV2 Gilliamella	ASV7 Lactobacillus	0.235381522464211	0.0355698930200634
ASV3 Frischella	ASV7 Lactobacillus	-0.0427596307594278	0.706465808808352
ASV4 Lactobacillus	ASV7 Lactobacillus	0.542987511168472	1.95383183600409e-07
ASV6 Lactobacillus	ASV7 Lactobacillus	0.0412950382492106	0.716084907162446
ASV7 Lactobacillus	ASV7 Lactobacillus	1	0
ASV8 Lactobacillus	ASV7 Lactobacillus	0.615668847933776	1.21877810368704e-09
ASV9 Lactobacillus	ASV7 Lactobacillus	0.596599978572903	5.22195451137258e-09
ASV1 Snodgrassella	ASV8 Lactobacillus	0.497137650749201	2.71968964002431e-06
ASV10 Lactobacillus	ASV8 Lactobacillus	0.493094662977914	3.36968000837644e-06
ASV11 Bifidobacterium	ASV8 Lactobacillus	0.17775313990309	0.114694234617255
ASV12 Lactobacillus	ASV8 Lactobacillus	0.230926763266281	0.0393116911873971
ASV13 Bifidobacterium	ASV8 Lactobacillus	0.412915122367378	0.000140988104303708
ASV15 Bartonella	ASV8 Lactobacillus	0.0650111027733528	0.5666907294597
ASV2 Gilliamella	ASV8 Lactobacillus	0.405891997310999	0.000187402520789506
ASV3 Frischella	ASV8 Lactobacillus	0.0783093569668619	0.489906214009928
ASV4 Lactobacillus	ASV8 Lactobacillus	0.481405456386492	6.16735349176607e-06
ASV6 Lactobacillus	ASV8 Lactobacillus	0.194404822489078	0.0839934800959218
ASV7 Lactobacillus	ASV8 Lactobacillus	0.615668847933776	1.21877810368704e-09
ASV8 Lactobacillus	ASV8 Lactobacillus	1	0
ASV9 Lactobacillus	ASV8 Lactobacillus	0.997419401980783	5.38257657959623e-91
ASV1 Snodgrassella	ASV9 Lactobacillus	0.507508039069666	1.54982509338803e-06
ASV10 Lactobacillus	ASV9 Lactobacillus	0.498787818663772	2.48994534148635e-06
ASV11 Bifidobacterium	ASV9 Lactobacillus	0.187706470380486	0.0954487541839642
ASV12 Lactobacillus	ASV9 Lactobacillus	0.221663081724294	0.048147078297031
ASV13 Bifidobacterium	ASV9 Lactobacillus	0.415151070322206	0.000128605357419603
ASV15 Bartonella	ASV9 Lactobacillus	0.0781084330714347	0.491024037103624
ASV2 Gilliamella	ASV9 Lactobacillus	0.407537186675856	0.000175415277091974
ASV3 Frischella	ASV9 Lactobacillus	0.0977770669226967	0.388219557230257
ASV4 Lactobacillus	ASV9 Lactobacillus	0.492717144013767	3.43730974778152e-06
ASV6 Lactobacillus	ASV9 Lactobacillus	0.20064860658356	0.0743250650435196
ASV7 Lactobacillus	ASV9 Lactobacillus	0.596599978572903	5.22195451137258e-09
ASV8 Lactobacillus	ASV9 Lactobacillus	0.997419401980783	5.38257657959623e-91
ASV9 Lactobacillus	ASV9 Lactobacillus	1	0
